# Deep phenotyping platform for microscopic plant-pathogen interactions

**DOI:** 10.1101/2022.02.17.480879

**Authors:** Stefanie Lück, Dimitar Douchkov

**Author notes:** **Author for correspondence:** Dimitar Douchkov.

## Abstract

- The initial phases of plant-pathogen interactions are critical since they are often decisive for the successful infection. However, these early stages of interaction are typically microscopic, making it challenging to study on a large scale.
- For this reason, using the powdery mildew fungi of cereals as a model, we have developed an automated microscopy pipeline coupled with deep learning-based image analysis for the high-throughput phenotyping of plant-pathogen interactions.
- The system can quantify fungal microcolony count and density, the precise area of the secondary hyphae of each colony, and different morphological parameters. Moreover, the high throughput and sensitivity allow quantifying rare microscopic phenotypes in a large sample size. One of these phenotypes is the cryptic infection of non-adapted pathogens, marking the hidden transition stages of pathogen adaptation and breaking the nonhost barrier. Thus, our tool opens the nonhost resistance phenomenon to genetics and genomics studies.
- We have developed an open-source high-throughput automated microscopy system for phenotyping the initial stages of plant-pathogen interactions, extendable to other microscopic phenotypes and hardware platforms. Furthermore, we have validated the system’s performance in disease resistance screens of genetically diverse barley material and performed Genome-wide associations scans (GWAS), discovering several resistance-associated loci, including conferring nonhost resistance.
