## Supplemental Tables for "Deep phenotyping platform for microscopic plant-pathogen interactions": Gene_list_Bgh_48hai_counts.csv

	locus	chr	snp	gene_start	gene_end	locus_start	locus_end	gene_description
0	1	3	3:607476377	607377747	607378091	607376377.0	607576377.0	Pesticidal crystal protein Cry1Ca
1	1	3	3:607476377	607379868	607380200	607376377.0	607576377.0	Cytochrome P450 superfamily protein
2	1	3	3:607476377	607410377	607410736	607376377.0	607576377.0	Ralf-like 32
3	1	3	3:607476377	607425161	607425493	607376377.0	607576377.0	Glutamate-1-semialdehyde 2,1-aminomutase 2
4	1	3	3:607476377	607442236	607442595	607376377.0	607576377.0	P-loop nucleoside triphosphate hydrolases superfamily protein with CH (Calponin Homology) domain-containing protein
5	1	3	3:607476377	607474193	607477296	607376377.0	607576377.0	Orotate phosphoribosyltransferase, putative
6	1	3	3:607476377	607490481	607492038	607376377.0	607576377.0	F-box protein
7	1	3	3:607476377	607495283	607495564	607376377.0	607576377.0	TTF-type zinc finger protein with HAT dimerization domain-containing protein
8	1	3	3:607476377	607503255	607505151	607376377.0	607576377.0	Receptor kinase-like protein
9	1	3	3:607476377	607545633	607546563	607376377.0	607576377.0	Transposon protein, putative, CACTA, En/Spm sub-class
10	2	5	5:465025326	464997166	464997529	464925326.0	465125326.0	Polynucleotidyl transferase, ribonuclease H-like superfamily protein
11	2	5	5:465025326	465005663	465009823	464925326.0	465125326.0	Aminotransferase
12	2	5	5:465025326	465012563	465013069	464925326.0	465125326.0	Transcription elongation factor Spt5
13	2	5	5:465025326	465015316	465016840	464925326.0	465125326.0	Phosphatidylinositol-4-phosphate 5-kinase family protein
14	2	5	5:465044831	464997166	464997529	464944831.0	465144831.0	Polynucleotidyl transferase, ribonuclease H-like superfamily protein
15	2	5	5:465044831	465005663	465009823	464944831.0	465144831.0	Aminotransferase
16	2	5	5:465044831	465012563	465013069	464944831.0	465144831.0	Transcription elongation factor Spt5
17	2	5	5:465044831	465015316	465016840	464944831.0	465144831.0	Phosphatidylinositol-4-phosphate 5-kinase family protein
18	2	5	5:465131390	465165529	465168277	465031390.0	465231390.0	Rhomboid-like protein
19	2	5	5:465131390	465169559	465175056	465031390.0	465231390.0	Hydroxyproline-rich glycoprotein-like protein
20	2	5	5:465131390	465178458	465181085	465031390.0	465231390.0	Protein COBRA
21	2	5	5:465131402	465165529	465168277	465031402.0	465231402.0	Rhomboid-like protein
22	2	5	5:465131402	465169559	465175056	465031402.0	465231402.0	Hydroxyproline-rich glycoprotein-like protein
23	2	5	5:465131402	465178458	465181085	465031402.0	465231402.0	Protein COBRA
24	2	5	5:465132079	465165529	465168277	465032079.0	465232079.0	Rhomboid-like protein
25	2	5	5:465132079	465169559	465175056	465032079.0	465232079.0	Hydroxyproline-rich glycoprotein-like protein
26	2	5	5:465132079	465178458	465181085	465032079.0	465232079.0	Protein COBRA
27	2	5	5:465132091	465165529	465168277	465032091.0	465232091.0	Rhomboid-like protein
28	2	5	5:465132091	465169559	465175056	465032091.0	465232091.0	Hydroxyproline-rich glycoprotein-like protein
29	2	5	5:465132091	465178458	465181085	465032091.0	465232091.0	Protein COBRA
30	2	5	5:465172585	465165529	465168277	465072585.0	465272585.0	Rhomboid-like protein
31	2	5	5:465172585	465169559	465175056	465072585.0	465272585.0	Hydroxyproline-rich glycoprotein-like protein
32	2	5	5:465172585	465178458	465181085	465072585.0	465272585.0	Protein COBRA
33	2	5	5:465172585	465232983	465233870	465072585.0	465272585.0	LINE-1 retrotransposable element ORF2 protein
34	2	5	5:465172585	465256491	465256829	465072585.0	465272585.0	fanconi anemia group I-like protein
35	3	5	5:506582581	506531817	506535230	506482581.0	506682581.0	Zinc finger, B-box
36	3	5	5:506582581	506543492	506544079	506482581.0	506682581.0	Auxin-responsive protein
37	3	5	5:506582581	506571808	506574933	506482581.0	506682581.0	U-box domain-containing protein
38	3	5	5:506582581	506575089	506575535	506482581.0	506682581.0	Trehalose 6-phosphate synthase/phosphatase
39	3	5	5:506582581	506580231	506580948	506482581.0	506682581.0	Zinc finger protein ZIC 1
40	3	5	5:506582581	506652774	506655311	506482581.0	506682581.0	Endoglucanase
41	4	7	7:10397554	10303059	10308593	10297554.0	10497554.0	Gag polyprotein
42	4	7	7:10397554	10366351	10369098	10297554.0	10497554.0	NBS-LRR disease resistance protein, putative, expressed
43	4	7	7:10397554	10378642	10378842	10297554.0	10497554.0	3-methyl-2-oxobutanoate hydroxymethyltransferase
44	4	7	7:10397554	10384934	10385891	10297554.0	10497554.0	Serine/threonine-protein kinase D1
45	4	7	7:10397554	10386083	10386328	10297554.0	10497554.0	Regulator of chromosome condensation (RCC1) family with FYVE zinc finger domain
46	4	7	7:10397554	10388441	10391185	10297554.0	10497554.0	NBS-LRR disease resistance protein, putative, expressed
47	4	7	7:10397554	10397439	10398503	10297554.0	10497554.0	Sulfotransferase
48	4	7	7:10397554	10414926	10418143	10297554.0	10497554.0	Protein kinase
49	4	7	7:10397554	10461953	10468212	10297554.0	10497554.0	Methionine S-methyltransferase
50	4	7	7:10397554	10478288	10479819	10297554.0	10497554.0	O-methyltransferase
51	4	7	7:10397554	10480217	10481401	10297554.0	10497554.0	Protein FAR1-RELATED SEQUENCE 5
52	4	7	7:10397554	10482760	10486545	10297554.0	10497554.0	FAR1-related sequence protein, putative
53	5	7	7:13842402	13750404	13754733	13742402.0	13942402.0	Retrotransposon protein, putative, unclassified
54	5	7	7:13842402	13755901	13756482	13742402.0	13942402.0	Adenosine deaminase
55	5	7	7:13842402	13785300	13785626	13742402.0	13942402.0	PIF1-like helicase
56	5	7	7:13842402	13836597	13837295	13742402.0	13942402.0	ABA-responsive binding factor
57	5	7	7:13842402	13842545	13845179	13742402.0	13942402.0	ethylene responsive element binding factor 4
58	5	7	7:13842402	13865797	13866329	13742402.0	13942402.0	Succinate dehydrogenase subunit 4
59	5	7	7:13842402	13867479	13868669	13742402.0	13942402.0	Thioredoxin-like protein
60	5	7	7:13842402	13895994	13896308	13742402.0	13942402.0	basic helix-loop-helix (bHLH) DNA-binding superfamily protein
61	5	7	7:13842402	13896457	13908504	13742402.0	13942402.0	SET domain-containing protein
62	5	7	7:13842402	13909046	13911504	13742402.0	13942402.0	Kinase family protein
63	5	7	7:13842402	13922971	13923368	13742402.0	13942402.0	Adenylyl cyclase-associated protein
64	5	7	7:13842402	13931539	13934486	13742402.0	13942402.0	RNA-binding family protein
65	5	7	7:13842420	13750404	13754733	13742420.0	13942420.0	Retrotransposon protein, putative, unclassified
66	5	7	7:13842420	13755901	13756482	13742420.0	13942420.0	Adenosine deaminase
67	5	7	7:13842420	13785300	13785626	13742420.0	13942420.0	PIF1-like helicase
68	5	7	7:13842420	13836597	13837295	13742420.0	13942420.0	ABA-responsive binding factor
69	5	7	7:13842420	13842545	13845179	13742420.0	13942420.0	ethylene responsive element binding factor 4
70	5	7	7:13842420	13865797	13866329	13742420.0	13942420.0	Succinate dehydrogenase subunit 4
71	5	7	7:13842420	13867479	13868669	13742420.0	13942420.0	Thioredoxin-like protein
72	5	7	7:13842420	13895994	13896308	13742420.0	13942420.0	basic helix-loop-helix (bHLH) DNA-binding superfamily protein
73	5	7	7:13842420	13896457	13908504	13742420.0	13942420.0	SET domain-containing protein
74	5	7	7:13842420	13909046	13911504	13742420.0	13942420.0	Kinase family protein
75	5	7	7:13842420	13922971	13923368	13742420.0	13942420.0	Adenylyl cyclase-associated protein
76	5	7	7:13842420	13931539	13934486	13742420.0	13942420.0	RNA-binding family protein
77	5	7	7:13842433	13750404	13754733	13742433.0	13942433.0	Retrotransposon protein, putative, unclassified
78	5	7	7:13842433	13755901	13756482	13742433.0	13942433.0	Adenosine deaminase
79	5	7	7:13842433	13785300	13785626	13742433.0	13942433.0	PIF1-like helicase
80	5	7	7:13842433	13836597	13837295	13742433.0	13942433.0	ABA-responsive binding factor
81	5	7	7:13842433	13842545	13845179	13742433.0	13942433.0	ethylene responsive element binding factor 4
82	5	7	7:13842433	13865797	13866329	13742433.0	13942433.0	Succinate dehydrogenase subunit 4
83	5	7	7:13842433	13867479	13868669	13742433.0	13942433.0	Thioredoxin-like protein
84	5	7	7:13842433	13895994	13896308	13742433.0	13942433.0	basic helix-loop-helix (bHLH) DNA-binding superfamily protein
85	5	7	7:13842433	13896457	13908504	13742433.0	13942433.0	SET domain-containing protein
86	5	7	7:13842433	13909046	13911504	13742433.0	13942433.0	Kinase family protein
87	5	7	7:13842433	13922971	13923368	13742433.0	13942433.0	Adenylyl cyclase-associated protein
88	5	7	7:13842433	13931539	13934486	13742433.0	13942433.0	RNA-binding family protein
