## Supplemental Tables for "Deep phenotyping platform for microscopic plant-pathogen interactions": Gene_list_Bgt_96h_counts_bin.csv

	locus	chr	sign_snp	gene_start	gene_end	locus_start	locus_end	gene_annotations
0	1	1H	1:396321283	396241073	396244528	396221283	396421283	Plant calmodulin-binding-like protein
1	1	1H	1:396321283	396352443	396352832	396221283	396421283	Succinate--CoA ligase [ADP-forming] subunit beta
2	1	1H	1:396321283	396361169	396367315	396221283	396421283	cytochrome C oxidase subunit
3	1	1H	1:396321283	396394834	396420513	396221283	396421283	Alpha-glucosidase like protein
4	1	1H	1:396321409	396241073	396244528	396221409	396421409	Plant calmodulin-binding-like protein
5	1	1H	1:396321409	396352443	396352832	396221409	396421409	Succinate--CoA ligase [ADP-forming] subunit beta
6	1	1H	1:396321409	396361169	396367315	396221409	396421409	cytochrome C oxidase subunit
7	1	1H	1:396321409	396394834	396420513	396221409	396421409	Alpha-glucosidase like protein
8	1	1H	1:396323624	396241073	396244528	396223624	396423624	Plant calmodulin-binding-like protein
9	1	1H	1:396323624	396352443	396352832	396223624	396423624	Succinate--CoA ligase [ADP-forming] subunit beta
10	1	1H	1:396323624	396361169	396367315	396223624	396423624	cytochrome C oxidase subunit
11	1	1H	1:396323624	396394834	396420513	396223624	396423624	Alpha-glucosidase like protein
12	1	1H	1:396323634	396241073	396244528	396223634	396423634	Plant calmodulin-binding-like protein
13	1	1H	1:396323634	396352443	396352832	396223634	396423634	Succinate--CoA ligase [ADP-forming] subunit beta
14	1	1H	1:396323634	396361169	396367315	396223634	396423634	cytochrome C oxidase subunit
15	1	1H	1:396323634	396394834	396420513	396223634	396423634	Alpha-glucosidase like protein
16	1	1H	1:396324525	396241073	396244528	396224525	396424525	Plant calmodulin-binding-like protein
17	1	1H	1:396324525	396352443	396352832	396224525	396424525	Succinate--CoA ligase [ADP-forming] subunit beta
18	1	1H	1:396324525	396361169	396367315	396224525	396424525	cytochrome C oxidase subunit
19	1	1H	1:396324525	396394834	396420513	396224525	396424525	Alpha-glucosidase like protein
20	1	1H	1:396325323	396241073	396244528	396225323	396425323	Plant calmodulin-binding-like protein
21	1	1H	1:396325323	396352443	396352832	396225323	396425323	Succinate--CoA ligase [ADP-forming] subunit beta
22	1	1H	1:396325323	396361169	396367315	396225323	396425323	cytochrome C oxidase subunit
23	1	1H	1:396325323	396394834	396420513	396225323	396425323	Alpha-glucosidase like protein
24	1	1H	1:396325611	396241073	396244528	396225611	396425611	Plant calmodulin-binding-like protein
25	1	1H	1:396325611	396352443	396352832	396225611	396425611	Succinate--CoA ligase [ADP-forming] subunit beta
26	1	1H	1:396325611	396361169	396367315	396225611	396425611	cytochrome C oxidase subunit
27	1	1H	1:396325611	396394834	396420513	396225611	396425611	Alpha-glucosidase like protein
28	1	1H	1:396325844	396241073	396244528	396225844	396425844	Plant calmodulin-binding-like protein
29	1	1H	1:396325844	396352443	396352832	396225844	396425844	Succinate--CoA ligase [ADP-forming] subunit beta
30	1	1H	1:396325844	396361169	396367315	396225844	396425844	cytochrome C oxidase subunit
31	1	1H	1:396325844	396394834	396420513	396225844	396425844	Alpha-glucosidase like protein
32	1	1H	1:396328818	396241073	396244528	396228818	396428818	Plant calmodulin-binding-like protein
33	1	1H	1:396328818	396352443	396352832	396228818	396428818	Succinate--CoA ligase [ADP-forming] subunit beta
34	1	1H	1:396328818	396361169	396367315	396228818	396428818	cytochrome C oxidase subunit
35	1	1H	1:396328818	396394834	396420513	396228818	396428818	Alpha-glucosidase like protein
36	1	1H	1:396347751	396352443	396352832	396247751	396447751	Succinate--CoA ligase [ADP-forming] subunit beta
37	1	1H	1:396347751	396361169	396367315	396247751	396447751	cytochrome C oxidase subunit
38	1	1H	1:396347751	396394834	396420513	396247751	396447751	Alpha-glucosidase like protein
39	1	1H	1:396347806	396352443	396352832	396247806	396447806	Succinate--CoA ligase [ADP-forming] subunit beta
40	1	1H	1:396347806	396361169	396367315	396247806	396447806	cytochrome C oxidase subunit
41	1	1H	1:396347806	396394834	396420513	396247806	396447806	Alpha-glucosidase like protein
42	1	1H	1:396347839	396352443	396352832	396247839	396447839	Succinate--CoA ligase [ADP-forming] subunit beta
43	1	1H	1:396347839	396361169	396367315	396247839	396447839	cytochrome C oxidase subunit
44	1	1H	1:396347839	396394834	396420513	396247839	396447839	Alpha-glucosidase like protein
45	1	1H	1:396348349	396352443	396352832	396248349	396448349	Succinate--CoA ligase [ADP-forming] subunit beta
46	1	1H	1:396348349	396361169	396367315	396248349	396448349	cytochrome C oxidase subunit
47	1	1H	1:396348349	396394834	396420513	396248349	396448349	Alpha-glucosidase like protein
48	1	1H	1:396349468	396352443	396352832	396249468	396449468	Succinate--CoA ligase [ADP-forming] subunit beta
49	1	1H	1:396349468	396361169	396367315	396249468	396449468	cytochrome C oxidase subunit
50	1	1H	1:396349468	396394834	396420513	396249468	396449468	Alpha-glucosidase like protein
51	1	1H	1:396361455	396352443	396352832	396261455	396461455	Succinate--CoA ligase [ADP-forming] subunit beta
52	1	1H	1:396361455	396361169	396367315	396261455	396461455	cytochrome C oxidase subunit
53	1	1H	1:396361455	396394834	396420513	396261455	396461455	Alpha-glucosidase like protein
54	1	1H	1:396431202	396352443	396352832	396331202	396531202	Succinate--CoA ligase [ADP-forming] subunit beta
55	1	1H	1:396431202	396361169	396367315	396331202	396531202	cytochrome C oxidase subunit
56	1	1H	1:396431202	396394834	396420513	396331202	396531202	Alpha-glucosidase like protein
57	1	1H	1:396431202	396464016	396464471	396331202	396531202	Thyrotropin receptor
58	1	1H	1:396468544	396394834	396420513	396368544	396568544	Alpha-glucosidase like protein
59	1	1H	1:396468544	396464016	396464471	396368544	396568544	Thyrotropin receptor
60	1	1H	1:396468593	396394834	396420513	396368593	396568593	Alpha-glucosidase like protein
61	1	1H	1:396468593	396464016	396464471	396368593	396568593	Thyrotropin receptor
62	1	1H	1:396468673	396394834	396420513	396368673	396568673	Alpha-glucosidase like protein
63	1	1H	1:396468673	396464016	396464471	396368673	396568673	Thyrotropin receptor
64	1	1H	1:396470625	396394834	396420513	396370625	396570625	Alpha-glucosidase like protein
65	1	1H	1:396470625	396464016	396464471	396370625	396570625	Thyrotropin receptor
66	1	1H	1:396472565	396394834	396420513	396372565	396572565	Alpha-glucosidase like protein
67	1	1H	1:396472565	396464016	396464471	396372565	396572565	Thyrotropin receptor
68	1	1H	1:396525482	396464016	396464471	396425482	396625482	Thyrotropin receptor
69	1	1H	1:396633756	396675517	396676086	396533756	396733756	Calcium binding family protein
70	1	1H	1:396671850	396675517	396676086	396571850	396771850	Calcium binding family protein
71	1	1H	1:396671850	396737494	396741236	396571850	396771850	L-lactate dehydrogenase
72	1	1H	1:396671850	396742051	396742512	396571850	396771850	phytochrome interacting factor 3-like 5
73	1	1H	1:396671850	396745310	396745609	396571850	396771850	Endonuclease/exonuclease/phosphatase family protein
74	1	1H	1:396671858	396675517	396676086	396571858	396771858	Calcium binding family protein
75	1	1H	1:396671858	396737494	396741236	396571858	396771858	L-lactate dehydrogenase
76	1	1H	1:396671858	396742051	396742512	396571858	396771858	phytochrome interacting factor 3-like 5
77	1	1H	1:396671858	396745310	396745609	396571858	396771858	Endonuclease/exonuclease/phosphatase family protein
78	1	1H	1:396671871	396675517	396676086	396571871	396771871	Calcium binding family protein
79	1	1H	1:396671871	396737494	396741236	396571871	396771871	L-lactate dehydrogenase
80	1	1H	1:396671871	396742051	396742512	396571871	396771871	phytochrome interacting factor 3-like 5
81	1	1H	1:396671871	396745310	396745609	396571871	396771871	Endonuclease/exonuclease/phosphatase family protein
82	1	1H	1:396671947	396675517	396676086	396571947	396771947	Calcium binding family protein
83	1	1H	1:396671947	396737494	396741236	396571947	396771947	L-lactate dehydrogenase
84	1	1H	1:396671947	396742051	396742512	396571947	396771947	phytochrome interacting factor 3-like 5
85	1	1H	1:396671947	396745310	396745609	396571947	396771947	Endonuclease/exonuclease/phosphatase family protein
86	1	1H	1:396672291	396675517	396676086	396572291	396772291	Calcium binding family protein
87	1	1H	1:396672291	396737494	396741236	396572291	396772291	L-lactate dehydrogenase
88	1	1H	1:396672291	396742051	396742512	396572291	396772291	phytochrome interacting factor 3-like 5
89	1	1H	1:396672291	396745310	396745609	396572291	396772291	Endonuclease/exonuclease/phosphatase family protein
90	1	1H	1:396673542	396675517	396676086	396573542	396773542	Calcium binding family protein
91	1	1H	1:396673542	396737494	396741236	396573542	396773542	L-lactate dehydrogenase
92	1	1H	1:396673542	396742051	396742512	396573542	396773542	phytochrome interacting factor 3-like 5
93	1	1H	1:396673542	396745310	396745609	396573542	396773542	Endonuclease/exonuclease/phosphatase family protein
94	1	1H	1:396673778	396675517	396676086	396573778	396773778	Calcium binding family protein
95	1	1H	1:396673778	396737494	396741236	396573778	396773778	L-lactate dehydrogenase
96	1	1H	1:396673778	396742051	396742512	396573778	396773778	phytochrome interacting factor 3-like 5
97	1	1H	1:396673778	396745310	396745609	396573778	396773778	Endonuclease/exonuclease/phosphatase family protein
98	2	1H	1:397568607	397539094	397544081	397468607	397668607	Retrotransposon protein, putative, unclassified
99	2	1H	1:397568607	397544607	397546600	397468607	397668607	Acyl carrier protein
100	2	1H	1:397568607	397547612	397548300	397468607	397668607	Gibberellin-regulated family protein
101	2	1H	1:397568607	397635736	397644946	397468607	397668607	PAX-interacting protein 1
102	2	1H	1:397647449	397547612	397548300	397547449	397747449	Gibberellin-regulated family protein
103	2	1H	1:397647449	397635736	397644946	397547449	397747449	PAX-interacting protein 1
104	2	1H	1:397647449	397676903	397682481	397547449	397747449	RNA-binding protein, putative
105	2	1H	1:397647449	397683584	397684462	397547449	397747449	rRNA N-glycosidase
106	2	1H	1:397647449	397684648	397687522	397547449	397747449	Peptide chain release factor, putative
107	2	1H	1:397647449	397687901	397688380	397547449	397747449	Serine/threonine-protein kinase MRCK beta
108	2	1H	1:397675711	397635736	397644946	397575711	397775711	PAX-interacting protein 1
109	2	1H	1:397675711	397676903	397682481	397575711	397775711	RNA-binding protein, putative
110	2	1H	1:397675711	397683584	397684462	397575711	397775711	rRNA N-glycosidase
111	2	1H	1:397675711	397684648	397687522	397575711	397775711	Peptide chain release factor, putative
112	2	1H	1:397675711	397687901	397688380	397575711	397775711	Serine/threonine-protein kinase MRCK beta
113	3	5H	5:554867653	554781258	554782836	554767653	554967653	Serine/threonine-protein kinase
114	3	5H	5:554867653	554783401	554783730	554767653	554967653	RNA polymerase sigma factor
115	3	5H	5:554867653	554800688	554804274	554767653	554967653	Type I inositol-1,4,5-trisphosphate 5-phosphatase CVP2
116	3	5H	5:554867653	554867549	554869416	554767653	554967653	Globulin-1
117	3	5H	5:554867653	554900225	554902242	554767653	554967653	Glutamyl-tRNA(Gln) amidotransferase subunit A
118	3	5H	5:554867653	554902709	554903398	554767653	554967653	RNA-binding protein 39
119	3	5H	5:554867653	554903948	554904423	554767653	554967653	Ribosomal RNA small subunit methyltransferase A
120	3	5H	5:554867653	554906861	554907466	554767653	554967653	Ripening related protein family
121	3	5H	5:554867653	554913054	554913902	554767653	554967653	Glutathione S-transferase
122	3	5H	5:554867653	554925453	554925962	554767653	554967653	Lipid transfer protein
123	3	5H	5:554867653	554939889	554940534	554767653	554967653	Lipid transfer protein
124	3	5H	5:554867653	554941990	554944558	554767653	554967653	Acyl-CoA N-acyltransferase with RING/FYVE/PHD-type zinc finger protein
125	3	5H	5:554867653	554949890	554951362	554767653	554967653	Glycosyltransferase
126	3	5H	5:554872304	554781258	554782836	554772304	554972304	Serine/threonine-protein kinase
127	3	5H	5:554872304	554783401	554783730	554772304	554972304	RNA polymerase sigma factor
128	3	5H	5:554872304	554800688	554804274	554772304	554972304	Type I inositol-1,4,5-trisphosphate 5-phosphatase CVP2
129	3	5H	5:554872304	554867549	554869416	554772304	554972304	Globulin-1
130	3	5H	5:554872304	554900225	554902242	554772304	554972304	Glutamyl-tRNA(Gln) amidotransferase subunit A
131	3	5H	5:554872304	554902709	554903398	554772304	554972304	RNA-binding protein 39
132	3	5H	5:554872304	554903948	554904423	554772304	554972304	Ribosomal RNA small subunit methyltransferase A
133	3	5H	5:554872304	554906861	554907466	554772304	554972304	Ripening related protein family
134	3	5H	5:554872304	554913054	554913902	554772304	554972304	Glutathione S-transferase
135	3	5H	5:554872304	554925453	554925962	554772304	554972304	Lipid transfer protein
136	3	5H	5:554872304	554939889	554940534	554772304	554972304	Lipid transfer protein
137	3	5H	5:554872304	554941990	554944558	554772304	554972304	Acyl-CoA N-acyltransferase with RING/FYVE/PHD-type zinc finger protein
138	3	5H	5:554872304	554949890	554951362	554772304	554972304	Glycosyltransferase
139	3	5H	5:554939244	554867549	554869416	554839244	555039244	Globulin-1
140	3	5H	5:554939244	554900225	554902242	554839244	555039244	Glutamyl-tRNA(Gln) amidotransferase subunit A
141	3	5H	5:554939244	554902709	554903398	554839244	555039244	RNA-binding protein 39
142	3	5H	5:554939244	554903948	554904423	554839244	555039244	Ribosomal RNA small subunit methyltransferase A
143	3	5H	5:554939244	554906861	554907466	554839244	555039244	Ripening related protein family
144	3	5H	5:554939244	554913054	554913902	554839244	555039244	Glutathione S-transferase
145	3	5H	5:554939244	554925453	554925962	554839244	555039244	Lipid transfer protein
146	3	5H	5:554939244	554939889	554940534	554839244	555039244	Lipid transfer protein
147	3	5H	5:554939244	554941990	554944558	554839244	555039244	Acyl-CoA N-acyltransferase with RING/FYVE/PHD-type zinc finger protein
148	3	5H	5:554939244	554949890	554951362	554839244	555039244	Glycosyltransferase
149	3	5H	5:555084368	555059692	555061134	554984368	555184368	Glycosyltransferase
150	3	5H	5:555084368	555063968	555064180	554984368	555184368	Acetyl-coenzyme A carboxylase carboxyl transferase subunit beta
151	3	5H	5:555084368	555064432	555064695	554984368	555184368	Serine/threonine-protein phosphatase 7 long form-like protein
152	3	5H	5:555084368	555081193	555082070	554984368	555184368	Protease inhibitor/seed storage/lipid transfer family protein
153	3	5H	5:555084368	555082486	555083360	554984368	555184368	Lipid transfer protein
154	3	5H	5:555084368	555093702	555094268	554984368	555184368	Acetyltransferase, GNAT family protein, expressed
155	3	5H	5:555084368	555130892	555132042	554984368	555184368	Acetyltransferase, GNAT family protein, expressed
156	3	5H	5:555084368	555132353	555137179	554984368	555184368	Glutamate dehydrogenase
157	3	5H	5:555084368	555145739	555147153	554984368	555184368	30S ribosomal protein S13
158	3	5H	5:555084368	555148151	555149002	554984368	555184368	Chitinase-like protein
159	4	5H	5:555326454	555227049	555234887	555226454	555426454	Cyclin delta-3, putative
160	4	5H	5:555326454	555237811	555239826	555226454	555426454	Receptor lectin kinase
161	4	5H	5:555326454	555248918	555250705	555226454	555426454	Receptor lectin kinase
162	4	5H	5:555326454	555275418	555276199	555226454	555426454	B3 domain-containing protein
163	4	5H	5:555326454	555307629	555316654	555226454	555426454	5'-3' exoribonuclease, putative, expressed
164	4	5H	5:555326454	555318141	555321193	555226454	555426454	Protein FRIGIDA
165	4	5H	5:555326454	555378899	555379090	555226454	555426454	B-box type zinc finger family protein
166	4	5H	5:555326454	555379838	555380272	555226454	555426454	BTB/POZ domain containing protein
167	4	5H	5:555327690	555227049	555234887	555227690	555427690	Cyclin delta-3, putative
168	4	5H	5:555327690	555237811	555239826	555227690	555427690	Receptor lectin kinase
169	4	5H	5:555327690	555248918	555250705	555227690	555427690	Receptor lectin kinase
170	4	5H	5:555327690	555275418	555276199	555227690	555427690	B3 domain-containing protein
171	4	5H	5:555327690	555307629	555316654	555227690	555427690	5'-3' exoribonuclease, putative, expressed
172	4	5H	5:555327690	555318141	555321193	555227690	555427690	Protein FRIGIDA
173	4	5H	5:555327690	555378899	555379090	555227690	555427690	B-box type zinc finger family protein
174	4	5H	5:555327690	555379838	555380272	555227690	555427690	BTB/POZ domain containing protein
175	4	5H	5:555329407	555227049	555234887	555229407	555429407	Cyclin delta-3, putative
176	4	5H	5:555329407	555237811	555239826	555229407	555429407	Receptor lectin kinase
177	4	5H	5:555329407	555248918	555250705	555229407	555429407	Receptor lectin kinase
178	4	5H	5:555329407	555275418	555276199	555229407	555429407	B3 domain-containing protein
179	4	5H	5:555329407	555307629	555316654	555229407	555429407	5'-3' exoribonuclease, putative, expressed
180	4	5H	5:555329407	555318141	555321193	555229407	555429407	Protein FRIGIDA
181	4	5H	5:555329407	555378899	555379090	555229407	555429407	B-box type zinc finger family protein
182	4	5H	5:555329407	555379838	555380272	555229407	555429407	BTB/POZ domain containing protein
183	4	5H	5:555361099	555275418	555276199	555261099	555461099	B3 domain-containing protein
184	4	5H	5:555361099	555307629	555316654	555261099	555461099	5'-3' exoribonuclease, putative, expressed
185	4	5H	5:555361099	555318141	555321193	555261099	555461099	Protein FRIGIDA
186	4	5H	5:555361099	555378899	555379090	555261099	555461099	B-box type zinc finger family protein
187	4	5H	5:555361099	555379838	555380272	555261099	555461099	BTB/POZ domain containing protein
188	4	5H	5:555361099	555439658	555440719	555261099	555461099	BTB/POZ domain containing protein
189	4	5H	5:555361099	555448522	555449883	555261099	555461099	Retrovirus-related Pol polyprotein from transposon TNT 1-94
190	4	5H	5:555361099	555460989	555461552	555261099	555461099	Helicase/SANT-associated, DNA binding protein
191	4	5H	5:555363463	555275418	555276199	555263463	555463463	B3 domain-containing protein
192	4	5H	5:555363463	555307629	555316654	555263463	555463463	5'-3' exoribonuclease, putative, expressed
193	4	5H	5:555363463	555318141	555321193	555263463	555463463	Protein FRIGIDA
194	4	5H	5:555363463	555378899	555379090	555263463	555463463	B-box type zinc finger family protein
195	4	5H	5:555363463	555379838	555380272	555263463	555463463	BTB/POZ domain containing protein
196	4	5H	5:555363463	555439658	555440719	555263463	555463463	BTB/POZ domain containing protein
197	4	5H	5:555363463	555448522	555449883	555263463	555463463	Retrovirus-related Pol polyprotein from transposon TNT 1-94
198	4	5H	5:555363463	555460989	555461552	555263463	555463463	Helicase/SANT-associated, DNA binding protein
199	4	5H	5:555363463	555462115	555466526	555263463	555463463	Protein phosphatase 2C family protein
200	4	5H	5:555363466	555275418	555276199	555263466	555463466	B3 domain-containing protein
201	4	5H	5:555363466	555307629	555316654	555263466	555463466	5'-3' exoribonuclease, putative, expressed
202	4	5H	5:555363466	555318141	555321193	555263466	555463466	Protein FRIGIDA
203	4	5H	5:555363466	555378899	555379090	555263466	555463466	B-box type zinc finger family protein
204	4	5H	5:555363466	555379838	555380272	555263466	555463466	BTB/POZ domain containing protein
205	4	5H	5:555363466	555439658	555440719	555263466	555463466	BTB/POZ domain containing protein
206	4	5H	5:555363466	555448522	555449883	555263466	555463466	Retrovirus-related Pol polyprotein from transposon TNT 1-94
207	4	5H	5:555363466	555460989	555461552	555263466	555463466	Helicase/SANT-associated, DNA binding protein
208	4	5H	5:555363466	555462115	555466526	555263466	555463466	Protein phosphatase 2C family protein
209	4	5H	5:555363482	555275418	555276199	555263482	555463482	B3 domain-containing protein
210	4	5H	5:555363482	555307629	555316654	555263482	555463482	5'-3' exoribonuclease, putative, expressed
211	4	5H	5:555363482	555318141	555321193	555263482	555463482	Protein FRIGIDA
212	4	5H	5:555363482	555378899	555379090	555263482	555463482	B-box type zinc finger family protein
213	4	5H	5:555363482	555379838	555380272	555263482	555463482	BTB/POZ domain containing protein
214	4	5H	5:555363482	555439658	555440719	555263482	555463482	BTB/POZ domain containing protein
215	4	5H	5:555363482	555448522	555449883	555263482	555463482	Retrovirus-related Pol polyprotein from transposon TNT 1-94
216	4	5H	5:555363482	555460989	555461552	555263482	555463482	Helicase/SANT-associated, DNA binding protein
217	4	5H	5:555363482	555462115	555466526	555263482	555463482	Protein phosphatase 2C family protein
218	4	5H	5:555377156	555307629	555316654	555277156	555477156	5'-3' exoribonuclease, putative, expressed
219	4	5H	5:555377156	555318141	555321193	555277156	555477156	Protein FRIGIDA
220	4	5H	5:555377156	555378899	555379090	555277156	555477156	B-box type zinc finger family protein
221	4	5H	5:555377156	555379838	555380272	555277156	555477156	BTB/POZ domain containing protein
222	4	5H	5:555377156	555439658	555440719	555277156	555477156	BTB/POZ domain containing protein
223	4	5H	5:555377156	555448522	555449883	555277156	555477156	Retrovirus-related Pol polyprotein from transposon TNT 1-94
224	4	5H	5:555377156	555460989	555461552	555277156	555477156	Helicase/SANT-associated, DNA binding protein
225	4	5H	5:555377156	555462115	555466526	555277156	555477156	Protein phosphatase 2C family protein
226	5	7H	7:47477065	47373374	47390675	47377065	47577065	Alpha-glucosidase like protein
227	5	7H	7:47477065	47390804	47393562	47377065	47577065	Acetyl-coenzyme A carboxylase carboxyl transferase subunit beta, chloroplastic
228	5	7H	7:47477065	47400866	47401168	47377065	47577065	Transposable element protein, putative
229	5	7H	7:47477065	47401256	47401615	47377065	47577065	Transposable element protein, putative, Retrotrans_gag
230	5	7H	7:47477065	47401627	47402769	47377065	47577065	Pol polyprotein
231	5	7H	7:47477065	47403870	47404241	47377065	47577065	MADS box transcription factor SEPALLATA 1
232	5	7H	7:47477065	47451033	47453929	47377065	47577065	Intracellular protein transporter USO1-like protein
233	5	7H	7:47477065	47454425	47457707	47377065	47577065	AT hook, DNA-binding motif-containing protein
234	5	7H	7:47477065	47463687	47464082	47377065	47577065	Glutamyl-tRNA(Gln) amidotransferase subunit A
235	5	7H	7:47477583	47373374	47390675	47377583	47577583	Alpha-glucosidase like protein
236	5	7H	7:47477583	47390804	47393562	47377583	47577583	Acetyl-coenzyme A carboxylase carboxyl transferase subunit beta, chloroplastic
237	5	7H	7:47477583	47400866	47401168	47377583	47577583	Transposable element protein, putative
238	5	7H	7:47477583	47401256	47401615	47377583	47577583	Transposable element protein, putative, Retrotrans_gag
239	5	7H	7:47477583	47401627	47402769	47377583	47577583	Pol polyprotein
240	5	7H	7:47477583	47403870	47404241	47377583	47577583	MADS box transcription factor SEPALLATA 1
241	5	7H	7:47477583	47451033	47453929	47377583	47577583	Intracellular protein transporter USO1-like protein
242	5	7H	7:47477583	47454425	47457707	47377583	47577583	AT hook, DNA-binding motif-containing protein
243	5	7H	7:47477583	47463687	47464082	47377583	47577583	Glutamyl-tRNA(Gln) amidotransferase subunit A
