## Supplemental Tables for "Deep phenotyping platform for microscopic plant-pathogen interactions": MTA_list_Bgh_48hai_counts.csv

	Unnamed: 0	sid_index	SNP	Chr	GenDist	ChrPos	PValue	SnpWeight	SnpWeightSE	SnpFractVarExpl	Mixing	Nullh2	log10
0	0	158400	3:607476377	3.0		607476377.0	1.076998685732605e-07	-11.664298658775222	2.1130760738814045	0.3684371024098303	0.0	0.1259607906302842	-6.96778482667363
4	4	129167	5:465025326	5.0		465025326.0	7.258206017286807e-07	-11.067872088289448	2.160769076419869	0.3451523148925757	0.0	0.1400741617335723	-6.139170708923967
5	5	129169	5:465044831	5.0		465044831.0	7.838740478008611e-07	-11.072000880368869	2.1685564727613187	0.3441729601014024	0.0	0.1400741617335723	-6.105753713768924
7	7	129181	5:465131390	5.0		465131390.0	8.994975476307772e-07	-10.89522013372696	2.1463671095307806	0.3424134031139402	0.0	0.1400741617335723	-6.046000016367205
3	3	129182	5:465131402	5.0		465131402.0	6.683564279252477e-07	-11.043405301931074	2.148594938446198	0.3461984465199486	0.0	0.1400741617335723	-6.1749918707601585
6	6	129192	5:465132079	5.0		465132079.0	8.36547944573519e-07	-11.00215642705717	2.160787653728654	0.3433425889650484	0.0	0.1400741617335723	-6.077509163527619
9	9	129195	5:465132091	5.0		465132091.0	9.192819828427248e-07	-10.993755100521016	2.1677807841665078	0.3421341782067534	0.0	0.1400741617335723	-6.036551251608151
1	1	129214	5:465172585	5.0		465172585.0	1.9718612119438707e-07	-11.611979039935669	2.1519146915058185	0.3612549723362531	0.0	0.1400741617335723	-6.7051236558289276
12	12	137249	5:506582581	5.0		506582581.0	9.888790042380688e-07	-11.172182041585645	2.2098259007412007	0.3411955740824806	0.0	0.1400741617335723	-6.0048568438996766
2	2	1492	7:10397554	7.0		10397554.0	3.571361269267619e-07	-11.06631473680302	2.098882746845573	0.3540258845584432	0.0	0.1238800001120721	-6.447166215527328
10	10	2110	7:13842402	7.0		13842402.0	9.306164802612228e-07	-11.527870176822637	2.2742839938931088	0.3419767859716168	0.0	0.1238800001120721	-6.031229260825818
11	11	2112	7:13842420	7.0		13842420.0	9.471285204043968e-07	-11.513394128967144	2.2731293457177104	0.3417507441872948	0.0	0.1238800001120721	-6.023591085500084
8	8	2113	7:13842433	7.0		13842433.0	9.10807486312106e-07	-11.530502047432297	2.272723563675336	0.3422530720361393	0.0	0.1238800001120721	-6.040573408392121
