## Supplemental Tables for "Deep phenotyping platform for microscopic plant-pathogen interactions": MTA_list_Bgh_168hai_area.csv

	Unnamed: 0	sid_index	SNP	Chr	GenDist	ChrPos	PValue	SnpWeight	SnpWeightSE	SnpFractVarExpl	Mixing	Nullh2	log10
0	0	11641	1:65951649	1.0		65951649.0	7.35874198030976e-07	3.04207292918842	0.5942424150532474	0.34497747023077	0.0	0.1267419803194356	-6.133196424481506
