## Supplemental Tables for "Deep phenotyping platform for microscopic plant-pathogen interactions": MTA_list_Bgt_96h_counts_bin.csv

	Unnamed: 0	sid_index	SNP	Chr	GenDist	ChrPos	PValue	SnpWeight	SnpWeightSE	SnpFractVarExpl	Mixing	Nullh2	log10
13	13	53739	1:396325323	1.0		396325323.0	2.728195030664396e-07	0.1274423944163432	0.0239158722447653	0.3573257590374804	0.0	0.529528136789859	-6.564124586466521
20	20	53740	1:396325611	1.0		396325611.0	3.5509670142501053e-07	0.126836714502964	0.0240508918292083	0.3540964475463914	0.0	0.529528136789859	-6.449653361941047
25	25	53743	1:396328818	1.0		396328818.0	6.476885780751263e-07	0.124957117151902	0.0242798695910959	0.3465958529408406	0.0	0.529528136789859	-6.188633761619387
19	19	53757	1:396347806	1.0		396347806.0	3.2555083507903057e-07	0.1254504050610314	0.0237061923268845	0.3551647336773322	0.0	0.529528136789859	-6.48738118629543
26	26	53759	1:396347839	1.0		396347839.0	7.435803753903927e-07	0.1235302253727825	0.0241410745409649	0.3448449892102834	0.0	0.529528136789859	-6.128672080670081
23	23	53764	1:396349468	1.0		396349468.0	5.265824549452516e-07	0.1238692404298934	0.0238642973573345	0.3492011727211885	0.0	0.529528136789859	-6.278533615126267
28	28	53776	1:396361455	1.0		396361455.0	9.091847048483844e-07	0.1217949436686616	0.0240046159069142	0.3422759595218739	0.0	0.529528136789859	-6.041347878991743
24	24	53796	1:396431202	1.0		396431202.0	6.397150864858484e-07	0.1237417854797359	0.0240313849993039	0.3467524188719343	0.0	0.529528136789859	-6.194013407137218
27	27	53799	1:396468593	1.0		396468593.0	8.756091590410393e-07	0.1190450001951519	0.023425212587321	0.3427584755244411	0.0	0.529528136789859	-6.057689704276126
21	21	53800	1:396468673	1.0		396468673.0	3.933246994372921e-07	0.1257827207734171	0.0239485767547862	0.352834059660282	0.0	0.529528136789859	-6.405248780535305
18	18	53803	1:396470625	1.0		396470625.0	2.948228214040895e-07	0.1271642212377366	0.0239363186791339	0.3563791714828745	0.0	0.529528136789859	-6.530438901999363
17	17	53810	1:396671850	1.0		396671850.0	2.948189838563207e-07	0.1271599787249473	0.0239355078633096	0.3563793305937332	0.0	0.529528136789859	-6.530444555010412
14	14	53811	1:396671858	1.0		396671858.0	2.732192705310747e-07	0.1276865682011059	0.0239630655398367	0.3573079178833446	0.0	0.529528136789859	-6.56348867252286
11	11	53812	1:396671871	1.0		396671871.0	2.579671713166828e-07	0.127930991930626	0.0239551845526577	0.3580070097421757	0.0	0.529528136789859	-6.588435558467627
9	9	53898	1:397568607	1.0		397568607.0	9.264438033125285e-08	0.1320624409758624	0.0237923622288764	0.3701983724767532	0.0	0.529528136789859	-7.033180919196101
15	15	53900	1:397647449	1.0		397647449.0	2.833179435186668e-07	0.12767231042819	0.023994451599295	0.3568653303795857	0.0	0.529528136789859	-6.547725919216358
12	12	53901	1:397675711	1.0		397675711.0	2.6444498815873545e-07	0.125272523105507	0.0234800706517406	0.3577053798221225	0.0	0.529528136789859	-6.577664659447157
10	10	146310	5:554867653	5.0		554867653.0	1.8850012011377705e-07	0.1176015459279837	0.0217562549713597	0.3617960383451777	0.0	0.569581530432554	-6.724688368722199
22	22	146312	5:554872304	5.0		554872304.0	5.190228327478267e-07	0.1128739981168602	0.0217331459369683	0.3493822924943146	0.0	0.569581530432554	-6.284813536335992
1	1	146326	5:554939244	5.0		554939244.0	3.8558198017915557e-11	0.151192410935725	0.0215694689341227	0.449539437387844	0.0	0.569581530432554	-10.413883270649972
0	0	146387	5:555084368	5.0		555084368.0	2.303271145074442e-11	0.1537630465050117	0.0216579722092169	0.4541294656198186	0.0	0.569581530432554	-10.637654933126482
7	7	146429	5:555326454	5.0		555326454.0	4.432363516932037e-09	0.1363466904709372	0.0221851347108157	0.4036941419476582	0.0	0.569581530432554	-8.353364628486407
8	8	146430	5:555327690	5.0		555327690.0	4.935980788049778e-09	0.1353004027351248	0.0220883218923	0.4025699070150034	0.0	0.569581530432554	-8.306626539343576
6	6	146433	5:555329407	5.0		555329407.0	1.3056985938162102e-09	0.1393233278356997	0.0218546257775555	0.416177707726855	0.0	0.569581530432554	-8.884157063604261
2	2	146436	5:555361099	5.0		555361099.0	2.1290778644346623e-10	0.1459327629243837	0.0217611290153288	0.4338082623265446	0.0	0.569581530432554	-9.671808455294443
4	4	146439	5:555363463	5.0		555363463.0	4.4071376527721324e-10	0.1420450071992785	0.0216054802622927	0.426857399637491	0.0	0.569581530432554	-9.355843384501261
5	5	146440	5:555363466	5.0		555363466.0	4.4071376527721324e-10	0.1420450071992785	0.0216054802622927	0.426857399637491	0.0	0.569581530432554	-9.355843384501261
16	16	146442	5:555363482	5.0		555363482.0	2.901096215626171e-07	0.1195620253786114	0.0224911076198851	0.3565760994263116	0.0	0.569581530432554	-6.537437867466695
3	3	146449	5:555377156	5.0		555377156.0	3.650194643673969e-10	0.1419685429139781	0.0214819615682514	0.428672989819969	0.0	0.569581530432554	-9.437683976524434
