## Supplemental Tables for "Deep phenotyping platform for microscopic plant-pathogen interactions": MTA_list_Bgt_96hai_counts.csv

	Unnamed: 0	sid_index	SNP	Chr	GenDist	ChrPos	PValue	SnpWeight	SnpWeightSE	SnpFractVarExpl	Mixing	Nullh2	log10
26	26	46188	1:353948141	1.0		353948141.0	5.94374341810904e-07	-5.017136552499194	0.9714026941687308	0.3476798470070006	0.0	0.2509805397462293	-6.225939946640573
5	5	140323	3:515017287	3.0		515017287.0	3.12481108984595e-08	-4.010288550425317	0.6952632527454516	0.3826091028657242	0.0	0.2576309302765777	-7.5051762327574645
11	11	140324	3:515017446	3.0		515017446.0	1.3427624206822618e-07	-3.8453787961273376	0.7023422025132827	0.3658382816710339	0.0	0.2576309302765777	-6.87200082166792
2	2	140325	3:515017448	3.0		515017448.0	7.358547285096674e-09	-4.208931195607257	0.6957785388721279	0.3983615868174517	0.0	0.2576309302765777	-8.133207915056323
0	0	140327	3:515017474	3.0		515017474.0	5.890129605704949e-09	-4.224552093738407	0.6934837498823594	0.4007146202987726	0.0	0.2576309302765777	-8.229875148944101
14	14	140329	3:515017659	3.0		515017659.0	2.1639648234270689e-07	-3.81655873721674	0.7098075006472586	0.3601352572919635	0.0	0.2576309302765777	-6.664749803230756
4	4	140331	3:515020249	3.0		515020249.0	3.077800011103032e-08	-4.035344538503178	0.6992442773212572	0.3827785984254592	0.0	0.2576309302765777	-7.511759603119267
27	27	127647	5:456528898	5.0		456528898.0	6.058029940073502e-07	-3.845755026703901	0.7451883857028746	0.3474398593387893	0.0	0.2712682143425042	-6.217668584622084
29	29	91273	6:358266215	6.0		358266215.0	6.417724204162855e-07	-3.887448387944832	0.7550658456924733	0.3467118435977063	0.0	0.2125822213834005	-6.192618950248276
21	21	91285	6:358278436	6.0		358278436.0	4.497943683096028e-07	-3.964506966011377	0.7589135638125212	0.3511693307626969	0.0	0.2125822213834005	-6.346985986489036
31	31	91559	6:359457756	6.0		359457756.0	8.570784557762024e-07	-3.8413912055520014	0.7552100166335162	0.3430324071649606	0.0	0.2125822213834005	-6.066979421541053
28	28	91588	6:359677228	6.0		359677228.0	6.340416455277023e-07	-3.883297565804845	0.7538811633688649	0.3468649618604424	0.0	0.2125822213834005	-6.197882215574289
30	30	91598	6:359699697	6.0		359699697.0	7.460259552045313e-07	-3.881834929319347	0.7587175550404531	0.3448032201776299	0.0	0.2125822213834005	-6.127246062599697
15	15	91605	6:359718337	6.0		359718337.0	2.2649811622839917e-07	-4.070553123539646	0.7583786336182993	0.3595841610386627	0.0	0.2125822213834005	-6.6449354056379635
22	22	91677	6:359825399	6.0		359825399.0	4.5234212781209916e-07	-3.974242689663313	0.7609509971857591	0.3510990312394619	0.0	0.2125822213834005	-6.34453296338313
19	19	96910	6:382709733	6.0		382709733.0	4.1829357848263e-07	-3.926638775587768	0.7494671349051759	0.3520714950914912	0.0	0.2125822213834005	-6.378518802526627
16	16	96930	6:382728117	6.0		382728117.0	3.486527686771646e-07	-3.903803061066366	0.7397038893508967	0.3543219825848222	0.0	0.2125822213834005	-6.457606881681089
20	20	142119	6:564267384	6.0		564267384.0	4.256220974792424e-07	-3.9472848479395513	0.7539346271914081	0.3518559432155964	0.0	0.2125822213834005	-6.370975832394938
17	17	142122	6:564277020	6.0		564277020.0	3.552196203881997e-07	-3.978921961304245	0.7544971471586492	0.3540921836411743	0.0	0.2125822213834005	-6.449503054180046
24	24	142191	6:565229526	6.0		565229526.0	5.009709644826813e-07	-3.949389221466261	0.7593321552336116	0.3498252152338312	0.0	0.2125822213834005	-6.300187444452856
1	1	1483	7:10222587	7.0		10222587.0	6.4011144520338574e-09	-4.396767421867504	0.7236400954243788	0.3998372852130388	0.0	0.2625839293202877	-8.19374440754216
10	10	1492	7:10397554	7.0		10397554.0	1.2895944214051797e-07	-3.9872132480516727	0.7271509492048103	0.3663160605744575	0.0	0.2625839293202877	-6.889546854228646
3	3	1523	7:10607756	7.0		10607756.0	3.0305716435617665e-08	-4.155002066428168	0.7195978466543571	0.3829514054920099	0.0	0.2625839293202877	-7.518475444689523
6	6	1563	7:10619501	7.0		10619501.0	4.73816238366048e-08	-4.122296834259953	0.7250672774744482	0.3779165207626576	0.0	0.2625839293202877	-7.324390059459764
33	33	2072	7:13476963	7.0		13476963.0	9.879695524164984e-07	-4.405084559770815	0.8712789686511085	0.3412074269039624	0.0	0.2625839293202877	-6.005256439441986
25	25	144040	7:602980900	7.0		602980900.0	5.212179963503042e-07	-4.067022112704278	0.7832133064659211	0.349329440250778	0.0	0.2625839293202877	-6.282980597601238
12	12	144049	7:603008671	7.0		603008671.0	1.5493519657018317e-07	-4.2755299472501305	0.78511164079824	0.3641396421289742	0.0	0.2625839293202877	-6.809849912519294
32	32	144806	7:606463200	7.0		606463200.0	9.002360043148007e-07	-3.784001617109504	0.7454773178004982	0.3424028760516157	0.0	0.2625839293202877	-6.0456436217435146
9	9	144809	7:606500389	7.0		606500389.0	8.413505736781144e-08	-4.232723409634887	0.7598978042249585	0.3713197943727205	0.0	0.2625839293202877	-7.075023004809344
7	7	144810	7:606500390	7.0		606500390.0	7.626425310061357e-08	-4.236667446407216	0.7579075400389619	0.3724586695868374	0.0	0.2625839293202877	-7.117678978676536
13	13	144818	7:606501262	7.0		606501262.0	1.6132846998075386e-07	-4.253086142642321	0.7821829208542818	0.3636579026352703	0.0	0.2625839293202877	-6.792288984970028
18	18	145062	7:607781489	7.0		607781489.0	4.017291080118659e-07	-4.192943671023543	0.7989982132251895	0.3525723348494731	0.0	0.2625839293202877	-6.396066699533098
23	23	146000	7:612358508	7.0		612358508.0	4.585479779932381e-07	-4.646615265704689	0.8901812373230193	0.350929368414196	0.0	0.2625839293202877	-6.338615217272892
8	8	146245	7:614473047	7.0		614473047.0	8.38855081196635e-08	-4.224952700601294	0.7584209785327324	0.3713543020327222	0.0	0.2625839293202877	-7.07631306047378
